# A two-hit epistasis model prevents core genome disharmony in recombining bacteria

**DOI:** 10.1101/2021.03.15.435406

**Authors:** Aidan J. Taylor, Koji Yahara, Ben Pascoe, Leonardos Mageiros, Evangelos Mourkas, Jessica K Calland, Santeri Puranen, Matthew D. Hitchings, Keith A. Jolley, Carolin M. Kobras, Sion Bayliss, Nicola J. Williams, Arnoud H. M. van Vliet, Julian Parkhill, Martin C. J. Maiden, Jukka Corander, Laurence D Hurst, Daniel Falush, Paul Keim, Xavier Didelot, David J. Kelly, Samuel K. Sheppard

**Author notes:** Corresponding author(s): David J. Kelly,; Samuel K. Sheppard.

## Abstract

**Significance Statement:** Genetic exchange among bacteria shapes the microbial world. From the acquisition of antimicrobial resistance genes to fundamental questions about the nature of bacterial species, this powerful evolutionary force has preoccupied scientists for decades. However, the mixing of genes between species rests on a paradox. On one hand, promoting adaptation by conferring novel functionality, on the other potentially introducing disharmonious gene combinations (negative epistasis) that will be selected against. Taking an interdisciplinary approach to analyse natural populations of the enteric bacteria *Campylobacter*, an ideal example of long-range admixture, we demonstrate that genes can independently transfer across species boundaries and rejoin in epistasis in a recipient genome. This challenges conventional ideas and highlights the possibility of single step evolution by saltation.

**Abstract:** Recombination of short DNA fragments via horizontal gene transfer (HGT) can both introduce beneficial alleles and create genomic disharmony through negative epistasis. For non-core (accessory) genes, the negative epistatic cost is likely to be minimal because the incoming genes have not co-evolved with the recipient genome. By contrast, for the core genome, interspecific recombination is expected to be rare because disruptive allelic replacement is likely to introduce negative epistasis. Why then is homologous recombination common in the core of bacterial genomes? To understand this enigma we take advantage of an exceptional model system, the common enteric pathogens *Campylobacter jejuni* and *Campylobacter coli*, that are known for very high magnitude interspecies gene flow in the core genome. As expected, HGT does indeed disrupt co-adapted allele pairings (negative epistasis). However, multiple HGT events enable recovery of the genome’s co-adaption between introgressing alleles, even in core metabolism genes (e.g., formate dehydrogenase). These findings demonstrate that, even for complex traits, genetic coalitions can be decoupled, transferred and independently reinstated in a new genetic background – facilitating transition between fitness peaks. In this example, the two-step recombinational process is associated with *C. coli* that are adapted to the agricultural niche.
