## Supplementary material for "A two-hit epistasis model prevents core genome disharmony in recombining bacteria": Data S3

### Sheet: hap1=ancCj_12 intereacting gene
Supplementary Data 3: Genes with covarying SNPs identified in this study.
Number of covarying SNP pairs	Figure	Position 1 gene	Gene name	start	end	Position 1 gene description	gene1 info	Position 2 gene	Gene name	start	end	Position 2 gene description	gene2 info
1	a	G157_RS00985	cgb	193411	193839	globin		G157_RS05715	cj608	1147099	1148463	transporter
4	b	G157_RS01260	dapF	253992	254741	diaminopimelate epimerase		G157_RS03620	gatA	729497	730864	aspartyl/glutamyl-tRNA amidotransferase subunit A
3	c	G157_RS01265	coaE	254738	255343	dephospho-CoA kinase		G157_RS03620	gatA	729497	730864	aspartyl/glutamyl-tRNA amidotransferase subunit A
708	d	G157_RS01360	fdhD	270984	271766	sulfurtransferase FdhD	a protein essential for the activity of formate dehydrogenases (FDHs), which are iron/molybdenum/selenium-containing enzymes formate metabolism, which occurs on epithelial surfaces within the animal host (Myers and Kelly, 2005; Weerakoon et al., 2009)	G157_RS03060	ppi	616498	616980	peptidyl-prolyl cis-trans isomerase	Prolyl isomerases, also known as cyclophilin, are expressed ubiquitously from bacteria to human and as of now 17 cyclophilin proteins in humans, 29 in Arabidopsis and 8 in Saccharomyces have been reported so far [15,16]. Isoform diversity, various subcellular localization and differences during evolution are indicative of their functional importance and acquisition of new roles. Prolyl isomerases…
57	e	G157_RS01360	fdhD	270984	271766	sulfurtransferase FdhD		G157_RS03075	cj1168c	618925	619527	Cj1168c - Putative integral membrane protein (DedA homolog)
114	f	G157_RS01360	fdhD	270984	271766	sulfurtransferase FdhD		G157_RS03080	ldh	619524	620450	L-lactate dehydrogenase	Campylobacter jejuni, a major food-borne intestinal pathogen, preferentially utilizes a few specific amino acids and some organic acids such as pyruvate and L- and D-lactate as carbon sources, which may be important for growth in the avian and mammalian gut.
952	g	G157_RS01365	cj1507c	271759	272496	hypothetical protein Cj1507c		G157_RS03060	ppi	616498	616980	peptidyl-prolyl cis-trans isomerase
179	h	G157_RS01365	cj1507c	271759	272496	hypothetical protein Cj1507c		G157_RS03075	cj1168c	618925	619527	Cj1168c - Putative integral membrane protein (DedA homolog)
158	i	G157_RS01365	cj1507c	271759	272496	hypothetical protein Cj1507c		G157_RS03080	ldh	619524	620450	L-lactate dehydrogenase
2	j	G157_RS01675	kpsD	332897	334528	sugar ABC transporter substrate-binding protein		G157_RS01790	cj1412c	364919	366040	membrane protein
1	k	G157_RS02140	flaB	439779	441500	flagellin subunit protein FlaB		G157_RS02240	pseF	461879	462577	Pseudaminic acid cytidylyltransferase
8	l	G157_RS03115	dnaX	625454	627010	DNA polymerase III subunit gamma/tau		G157_RS08405	rplD	1647773	1648387	50S ribosomal protein L4
