## Supplementary material for "A two-hit epistasis model prevents core genome disharmony in recombining bacteria": Data S5

### Sheet: Sheet1
Supplementary Data 5: Primers used in this study
Mutagenesis	Sequence 5' - 3'
1167F1	GAGCTCGGTACCCGGGGATCCTCTAGAGTCgaatttgccatagaaacaa
1167R1	AAGCTGTCAAACATGAGAACCAAGGAGAATgttctgaacaaattccttg
1167F2	GAATTGTTTTAGTACCTAGCCAAGGTGTGCgctatcataggaaaagatgg
1167R2	AGAATACTCAAGCTTGCATGCCTGCAGGTCagtgggactttaggttctg
1168F1	GAGCTCGGTACCCGGGGATCCTCTAGAGTCtgatagatatcaattcttacgc
1168R1	AAGCTGTCAAACATGAGAACCAAGGAGAATcaactctctaaggtcattaaga
1168F2	GAATTGTTTTAGTACCTAGCCAAGGTGTGCggacaaaatgaagagttga
1168R2	AGAATACTCAAGCTTGCATGCCTGCAGGTCgaacatggagattctcagtt
1171F1	GAGCTCGGTACCCGGGGATCCTCTAGAGTCgaaaagatagcgcagatatta
1171R1	AAGCTGTCAAACATGAGAACCAAGGAGAATgtattcgtttactttgcttgt
1171F2	GAATTGTTTTAGTACCTAGCCAAGGTGTGCttagacataaaaatttgcgat
1171R2	AGAATACTCAAGCTTGCATGCCTGCAGGTCttgttattagcactataatcttgtc
1507F1	GAGCTCGGTACCCGGGGATCCTCTAGAGTCcttaatgctgaaggtgtagtt
1507R1	AAGCTGTCAAACATGAGAACCAAGGAGAATacaattctctcatatatgagatg
1507F2	GAATTGTTTTAGTACCTAGCCAAGGTGTGCttgatggaaaattactctatttt
1507R2	AGAATACTCAAGCTTGCATGCCTGCAGGTCtttcttcatcagcgtaaag
1508F1	GAGCTCGGTACCCGGGGATCCTCTAGAGTCggttatttaagtaaaatcaaacg
1508R1	AAGCTGTCAAACATGAGAACCAAGGAGAATttgagttgtaaataacggatc
1508F2	GAATTGTTTTAGTACCTAGCCAAGGTGTGCgatcaatatttatagtggagaattta
1508R2	AGAATACTCAAGCTTGCATGCCTGCAGGTCgaagcatgtaataaactacctgt
1500F1	GAGCTCGGTACCCGGGGATCCTCTAGAGTCcgttctatgattgcacttg
1500R1	AAGCTGTCAAACATGAGAACCAAGGAGAATcttgtttaacggcaagttt
1500F2	GAATTGTTTTAGTACCTAGCCAAGGTGTGCggtcatactagcaaactcataga
1500R2	AGAATACTCAAGCTTGCATGCCTGCAGGTCggcagcttatgaaaagatg
Complementation	Sequence 5' - 3'
1168fwd	acacTCTAGAttaaggaagacaATGCAAGAAATCATTTCTTT
1168rev	acacCAATTGgctatcataggaaaagatgg
1507fwd	acacTCTAGAttaaggaagacaATGGATAAAAATCAAGAAAAAG
1507rev	acacCAATTGcctatatttaaagatttaaacatcttat
1508fwd	acacTCTAGAttaaaggataaggtatggatcc
1508rev	acacCAATTGcacaatctaatttttcattgc
1500fwd	acacTCTAGAttaaggaagacaTTGAATTCTTTTAAACAAAAATATTTAATC
1500rev	acacCAATTGggacaagcttcaccttgtaa
